# Lipid metabolism of hepatocyte-like cells supports intestinal tumor growth in *Drosophila*

**DOI:** 10.1101/2025.04.04.647255

**Authors:** K. Huang, T. Miao, Y. Chen, E. Dantas, J. Sanford, John M. Asara, SJ. Moon, Y. Hu, K. Wang, M. Han, M. Goncalves, N Perrimon

## Abstract

Tumors reprogram lipid metabolism in distant tissues to support their growth. In adult *Drosophila*, gut tumors secrete the PDGF/VEGF-like factor Pvf1, which activates the TORC1-Hnf4 pathway in hepatocyte-like oenocytes. This drives production of very long-chain fatty acids and wax esters essential for tracheal growth around the tumor. Blocking Hnf4 or the elongase mElo in oenocytes strongly suppresses tracheogenesis, tumor progression, and cachexia-like organ wasting, while extending host lifespan. The same pathway also controls tracheal development in healthy flies. Lipoprotein receptor *LpR2* depletion in oenocytes rescues the observed tumor induced tracheal tracheal remodeling. This tumor-host interaction is conserved: VEGF-A induces lipid metabolism genes in human hepatocytes, and lung tumor-bearing mice show elevated hepatic *Hnf4* and *Elovl7*. The study reveals a non-autonomous role of the TORC1-Hnf4 axis in lipid-mediated tumor progression and identifies potential therapeutic targets for cancer-associated metabolic dysfunction.
