## Supplementary Data 1 for "Lipid metabolism of hepatocyte-like cells supports intestinal tumor growth in *Drosophila*"

### Sheet: Sheet1
	List of Drosophila genotypes for each main figure
	Figure 1
	A	Esg-LexA>ctrl	w; esg-LexA/+; PromE-GAL4,Tub-GAL80[TS]/+
		Esg-LexA>yki	w; esg-LexA/LexAop-yki[S3A]-GFP; PromE-GAL4,Tub-GAL80[TS]/+
	B,C	Esg>ctrl	w; esg-GAL4 UAS-GFP Tub-GAL80[TS]/+; +/+
		Esg>yki	w; esg-GAL4 UAS-GFP Tub-GAL80[TS]/+; UAS-yki[S3A]/+
	D,G,H,I	Esg-LexA>yki (-) PromE>Hnf4-i (-)	w; esg-LexA/+; PromE-GAL4,Tub-GAL80[TS]/+
		Esg-LexA>yki (-) PromE>Hnf4-i (+)	w; esg-LexA/+; PromE-GAL4,Tub-GAL80[TS]/UAS-Hnf4-RNAi
		Esg-LexA>yki (+) PromE>Hnf4-i (-)	w; esg-LexA/LexAop-yki[S3A]-GFP; PromE-GAL4,Tub-GAL80[TS]/+
		Esg-LexA>yki (+) PromE>Hnf4-i (+)	w; esg-LexA/LexAop-yki[S3A]-GFP; PromE-GAL4,Tub-GAL80[TS]/UAS-Hnf4-RNAi
	E,F	Esg>ctrl	w; esg-GAL4 UAS-GFP Tub-GAL80[TS]/Hnf4-127D01; +/+
		Esg>yki	w; esg-GAL4 UAS-GFP Tub-GAL80[TS]/Hnf4-127D01; UAS-yki[S3A]/+
	J		w1118
	K	Esg-LexA>yki (-) PromE>mElo-i (-)	w; esg-LexA/+; PromE-GAL4,Tub-GAL80[TS]/+
		Esg-LexA>yki (-) PromE>mElo-i (+)	w; esg-LexA/+; PromE-GAL4,Tub-GAL80[TS]/UAS-mElo-RNAi
		Esg-LexA>yki (+) PromE>mElo-i (-)	w; esg-LexA/LexAop-yki[S3A]-GFP; PromE-GAL4,Tub-GAL80[TS]/+
		Esg-LexA>yki (+) PromE>mElo-i (+)	w; esg-LexA/LexAop-yki[S3A]-GFP; PromE-GAL4,Tub-GAL80[TS]/UAS-mElo-RNAi
	L	Esg-LexA>ctrl	w; esg-LexA/+; PromE-GAL4,Tub-GAL80[TS]/+
		Esg-LexA>yki	w; esg-LexA/LexAop-yki[S3A]-GFP; PromE-GAL4,Tub-GAL80[TS]/+
		Esg-LexA>yki;PromE>Hnf4-i	w; esg-LexA/LexAop-yki[S3A]-GFP; PromE-GAL4,Tub-GAL80[TS]/UAS-Hnf4-RNAi
	M	Esg-LexA>ctrl	w; esg-LexA/+; PromE-GAL4,Tub-GAL80[TS]/+
		Esg-LexA>yki	w; esg-LexA/LexAop-yki[S3A]-GFP; PromE-GAL4,Tub-GAL80[TS]/+
		Esg-LexA>yki;PromE>mElo-i	w; esg-LexA/LexAop-yki[S3A]-GFP; PromE-GAL4,Tub-GAL80[TS]/UAS-mElo-RNAi
	Figure 2
	A,D,E	Esg-LexA>yki (-) PromE>TSC1,2 (-)	w; esg-LexA/+; PromE-GAL4,Tub-GAL80[TS]/+
		Esg-LexA>yki (-) PromE>TSC1,2 (+)	w; esg-LexA/+; PromE-GAL4,Tub-GAL80[TS]/UAS-TSC1,2
		Esg-LexA>yki (+) PromE>TSC1,2 (-)	w; esg-LexA/LexAop-yki[S3A]-GFP; PromE-GAL4,Tub-GAL80[TS]/+
		Esg-LexA>yki (+) PromE>TSC1,2 (+)	w; esg-LexA/LexAop-yki[S3A]-GFP; PromE-GAL4,Tub-GAL80[TS]/UAS-TSC1,2
	B,C	ctrl	w; esg-GAL4 UAS-GFP Tub-GAL80[TS]/+; +/+
		Yki	w; esg-GAL4 UAS-GFP Tub-GAL80[TS]/+; UAS-yki[S3A]/+
	F,I	PromE>EGFP	w; PromE-GAL4,Tub-GAL80[TS]/+; UAS-EGFP/+
		PromE>TSC1,2	w; PromE-GAL4,Tub-GAL80[TS]/+; UAS-TSC1,2/+
	G,H	PromE>ctrl	w; PromE-GAL4,Tub-GAL80[TS]/Hnf4-127D01; +/+
		PromE>TSC1,2	w; PromE-GAL4,Tub-GAL80[TS]/Hnf4-127D01; UAS-TSC1,2/+
	J,K,L	PromEgs>UAS-TSC1,2	w/yw; PromE(800)-GAL4/+ ; UAS-TSC1,2/+
		PromEgs>UAS-TSC1,2;UAS-Hnf4	w; PromE(800)-GAL4/UAS-Hnf4; UAS-TSC1,2/+
	Figure 3
	A-E	Esg>UAS-Luc RNAi	w; esg-GAL4 UAS-GFP Tub-GAL80[TS]/+; UAS-Luc RNAi/+
		Esg>UAS-Pvf1 RNAi	w; esg-GAL4 UAS-GFP Tub-GAL80[TS]/+; UAS-Pvf1 RNAi/+
		Esg>yki;UAS-Luc RNAi	w; esg-GAL4 UAS-GFP Tub-GAL80[TS]/+; UAS-Luc RNAi/UAS-yki[S3A]
		Esg>yki;UAS-Pvf1 RNAi	w; esg-GAL4 UAS-GFP Tub-GAL80[TS]/UAS-Pvf1 RNAi; UAS-yki[S3A]/+
	F-H	Esg-LexA>yki (-) PromE>PvR-i (-)	w; esg-LexA/+; PromE-GAL4,Tub-GAL80[TS]/+
		Esg-LexA>yki (-) PromE>PvR-i (+)	w; esg-LexA/+; PromE-GAL4,Tub-GAL80[TS]/UAS-PvR-i
		Esg-LexA>yki (+) PromE>PvR-i (-)	w; esg-LexA/LexAop-yki[S3A]-GFP; PromE-GAL4,Tub-GAL80[TS]/+
		Esg-LexA>yki (+) PromE>PvR-i (+)	w; esg-LexA/LexAop-yki[S3A]-GFP; PromE-GAL4,Tub-GAL80[TS]/UAS-PvR-i
	I	Esg-LexA>yki (-) PromE>PvR-i (-)	w; esg-LexA/+; PromE-GAL4,Tub-GAL80[TS]/+
		Esg-LexA>yki (+) PromE>PvR-i (-)	w; esg-LexA/LexAop-yki[S3A]-GFP; PromE-GAL4,Tub-GAL80[TS]/+
		Esg-LexA>yki (+) PromE>PvR-i (+)	w; esg-LexA/LexAop-yki[S3A]-GFP; PromE-GAL4,Tub-GAL80[TS]/UAS-PvR-i
	J	Esg>UAS-LUC	w; esg-GAL4 UAS-GFP Tub-GAL80[TS]/UAS-Luciferase; +/+
		Esg>UAS-Pvf1	w; esg-GAL4 UAS-GFP Tub-GAL80[TS]/+; UAS-Pvf1-HA/+
	L	Esg>UAS-LUC	w; esg-GAL4 UAS-GFP Tub-GAL80[TS]/UAS-Luciferase; +/+
		Esg>UAS-Pvf1	w; esg-GAL4 UAS-GFP Tub-GAL80[TS]/+; UAS-Pvf1-HA/+
	M-O	PromEgs>UAS-PvR[A]	w/yw; PromE(800)-GAL4/UAS-PvR[A]; +/+
	Figure 4
	A	Esg-LexA>ctrl	w; esg-LexA/+; PromE-GAL4,Tub-GAL80[TS]/+
		Esg-LexA>yki	w; esg-LexA/LexAop-yki[S3A]-GFP; PromE-GAL4,Tub-GAL80[TS]/+
		Esg-LexA>yki;PromE>Hnf4-i	w; esg-LexA/LexAop-yki[S3A]-GFP; PromE-GAL4,Tub-GAL80[TS]/UAS-Hnf4-RNAi
	B-G	Esg-LexA>yki (-) PromE>Hnf4-i (-)	w; esg-LexA/+; PromE-GAL4,Tub-GAL80[TS]/+
		Esg-LexA>yki (+) PromE>Hnf4-i (-)	w; esg-LexA/LexAop-yki[S3A]-GFP; PromE-GAL4,Tub-GAL80[TS]/+
		Esg-LexA>yki (+) PromE>Hnf4-i (+)	w; esg-LexA/LexAop-yki[S3A]-GFP; PromE-GAL4,Tub-GAL80[TS]/UAS-Hnf4-RNAi
	H-K	Esg>Luc-i	w; esg-GAL4 UAS-GFP Tub-GAL80[TS]/+; UAS-Luc-RNAi/+
		Esg>yki;Luc-i	w; esg-GAL4 UAS-GFP Tub-GAL80[TS]/+; UAS-Luc-RNAi/UAS-yki[S3A]
		Esg>yki;LpR1-i	w; esg-GAL4 UAS-GFP Tub-GAL80[TS]/+; UAS-LpR1-RNAi/UAS-yki[S3A]
		Esg>yki-LpR2-i	w; esg-GAL4 UAS-GFP Tub-GAL80[TS]/+; UAS-LpR2-RNAi/UAS-yki[S3A]
	L		w; esg-LexA/btl-GAL4, UAS-srcGFP, Tub-GAL80[TS]; +/+
			w; esg-LexA/btl-GAL4, UAS-srcGFP, Tub-GAL80[TS]; LexAOP-Yki/+
			w; esg-LexA/btl-GAL4, UAS-srcGFP, Tub-GAL80[TS]; LexAOP-Yki/UAS-LpR1-i
			w; esg-LexA/btl-GAL4, UAS-srcGFP, Tub-GAL80[TS]; LexAOP-Yki/UAS-LpR2-i
			w/y,sc,v,sev; btl-GAL4, UAS-srcGFP, Tub-GAL80[TS]/UAS-LpR1-i
			w/y,sc,v,sev; btl-GAL4, UAS-srcGFP, Tub-GAL80[TS]/UAS-LpR2-i
	M-Q	Esg-LexA>yki (-) Btlts>LpR2-I (-)	w; esg-LexA/btl-GAL4, UAS-srcGFP, Tub-GAL80[TS]; +/+
		Esg-LexA>yki (-) Btlts>LpR2-I (+)	w/y,sc,v,sev; btl-GAL4, UAS-srcGFP, Tub-GAL80[TS]/UAS-LpR2-i
		Esg-LexA>yki (+) Btlts>LpR2-I (-)	w; esg-LexA/btl-GAL4, UAS-srcGFP, Tub-GAL80[TS]; LexAOP-Yki/+
		Esg-LexA>yki (+) Btlts>LpR2-I (+)	w; esg-LexA/btl-GAL4, UAS-srcGFP, Tub-GAL80[TS]; LexAOP-Yki/UAS-LpR2-i
	Figure 5
	A-C	Esg-LexA>yki (-) PromE (-)	w; esg-LexA/+; PromE-GAL4,Tub-GAL80[TS]/+
		Esg-LexA>yki (+) PromE (-)	w; esg-LexA/LexAop-yki[S3A]; PromE-GAL4,Tub-GAL80[TS]/+
		Esg-LexA>yki (+) PromE>TSC1,2	w; esg-LexA/LexAop-yki[S3A]; PromE-GAL4,Tub-GAL80[TS]/UAS-TSC1,2
		Esg-LexA>yki (+) PromE>Hnf4-i	w; esg-LexA/LexAop-yki[S3A]; PromE-GAL4,Tub-GAL80[TS]/UAS-Hnf4-RNAi
		Esg-LexA>yki (+) PromE>mElo-i	w; esg-LexA/LexAop-yki[S3A]; PromE-GAL4,Tub-GAL80[TS]/UAS-mElo-RNAi
	D-F	Esg>Luc-i	w; esg-GAL4 UAS-GFP Tub-GAL80[TS]/+; UAS-Luc-RNAi/+
		Esg>yki	w; esg-GAL4 UAS-GFP Tub-GAL80[TS]/+; UAS-yki[S3A]/+
		Esg>yki;Pvf1-i	w; esg-GAL4 UAS-GFP Tub-GAL80[TS]/UAS-Pvf1-RNAi; UAS-yki[S3A]/+
	Figure 6
	A	PromEgs>mElo-i	w/yw; PromE(800)-GAL4/+ ; UAS-mElo-RNAi/+
	B	PromEgs>TSC1,2	w/yw; PromE(800)-GAL4/+ ; UAS-TSC1,2/+
	C-G	PromEgs>Hnf4-i	w/yw; PromE(800)-GAL4/+; UAS-Hnf4-RNAi/+
	H-J	PromEgs>mElo-i	w/yw; PromE(800)-GAL4/+ ; UAS-mElo-RNAi/+
	K-M	PromEgs>Hnf4	w/yw; PromE(800)-GAL4/UAS-Hnf4; +/+
	N-P	PromEgs>mElo	w/yw; PromE(800)-GAL4/UAS-mElo; +/+
	Figure 1S
	A	PromE>ctrl	w; Hnf4-127D01/+; PromE-GAL4, Tub-GAL80[TS]/+
		PromE>Hnf4-i	w; Hnf4-127D01/; PromE-GAL4, Tub-GAL80[TS]/UAS-Hnf4-RNAi
	B,C	Esg,UAS-GFP>UAS-Luc-i	w; esg-GAL4 UAS-GFP Tub-GAL80[TS]/+; UAS-Luc-i/+
		Esg-LexA>LexA-yki-GFP	w; esg-LexA/LexAop-yki[S3A]-GFP; PromE-GAL4,Tub-GAL80[TS]/+
		Esg-LexA>LexA-yki-GFP, PromE>Hnf4-i	w; esg-LexA/LexAop-yki[S3A]-GFP; PromE-GAL4,Tub-GAL80[TS]/UAS-Hnf4-RNAi
	D	Esg-LexA>ctrl	w; esg-LexA/+; PromE-GAL4,Tub-GAL80[TS]/+
		Esg-LexA>yki	w; esg-LexA/LexAop-yki[S3A]-GFP; PromE-GAL4,Tub-GAL80[TS]/+
	E	Esg-LexA>yki (-) PromE>Hnf4-i (-)	w; esg-LexA/+; PromE-GAL4,Tub-GAL80[TS]/+
		Esg-LexA>yki (-) PromE>Hnf4-i (+)	w; esg-LexA/+; PromE-GAL4,Tub-GAL80[TS]/UAS-Hnf4-RNAi
		Esg-LexA>yki (+) PromE>Hnf4-i (-)	w; esg-LexA/LexAop-yki[S3A]-GFP; PromE-GAL4,Tub-GAL80[TS]/+
		Esg-LexA>yki (+) PromE>Hnf4-i (+)	w; esg-LexA/LexAop-yki[S3A]-GFP; PromE-GAL4,Tub-GAL80[TS]/UAS-Hnf4-RNAi
	F	Esg-LexA>yki (-) PromE>Hnf4-i (-)	w; esg-LexA/+; PromE-GAL4,Tub-GAL80[TS]/+
		Esg-LexA>yki (+) PromE>Hnf4-i (-)	w; esg-LexA/LexAop-yki[S3A]-GFP; PromE-GAL4,Tub-GAL80[TS]/+
		Esg-LexA>yki (+) PromE>Hnf4-i (+)	w; esg-LexA/LexAop-yki[S3A]-GFP; PromE-GAL4,Tub-GAL80[TS]/UAS-Hnf4-RNAi
	G	Ctrl	w; esg-LexA/+; PromE-GAL4,Tub-GAL80[TS]/+
		Yki	w; esg-LexA/LexAop-yki[S3A]-GFP; PromE-GAL4,Tub-GAL80[TS]/+
	H,K	PromEgs>Hnf4-i	w/yw; PromE(800)-Gal4/+; UAS-Hnf4-RNAi/+
	I	PromEgs>Hnf4	w/yw; PromE(800)-Gal4/UAS-Hnf4/+
	J	Esg-LexA>yki (-) PromE>Hnf4-i (-)	w; esg-LexA/+; PromE-GAL4,Tub-GAL80[TS]/+
		Esg-LexA>yki (+) PromE>Hnf4-i (-)	w; esg-LexA/LexAop-yki[S3A]-GFP; PromE-GAL4,Tub-GAL80[TS]/+
		Esg-LexA>yki (+) PromE>Hnf4-i (+)	w; esg-LexA/LexAop-yki[S3A]-GFP; PromE-GAL4,Tub-GAL80[TS]/UAS-Hnf4-RNAi
	L	PromEgs>Hnf4-i	w/yw; PromE(800)-Gal4/+; UAS-Hnf4-RNAi/+
		PromEgs>mElo-i	w/yw; PromE(800)-Gal4/+; UAS-mElo-RNAi/+
	M	PromEgs>mElo-i	w/yw; PromE(800)-Gal4/+; UAS-mElo-RNAi/+
	L	Esg-LexA>yki (-) PromE>mElo-i (-)	w; esg-LexA/+; PromE-GAL4,Tub-GAL80[TS]/+
		Esg-LexA>yki (+) PromE>mElo-i (-)	w; esg-LexA/LexAop-yki[S3A]-GFP; PromE-GAL4,Tub-GAL80[TS]/+
		Esg-LexA>yki (+) PromE>mElo-i (+)	w; esg-LexA/LexAop-yki[S3A]-GFP; PromE-GAL4,Tub-GAL80[TS]/UAS-mElo-RNAi
	N,O	Esg-LexA>yki (-) PromE>Hnf4-i (-)	w; esg-LexA/+; PromE-GAL4,Tub-GAL80[TS]/+
		Esg-LexA>yki (+) PromE>Hnf4-i (-)	w; esg-LexA/LexAop-yki[S3A]-GFP; PromE-GAL4,Tub-GAL80[TS]/+
		Esg-LexA>yki (+) PromE>Hnf4-i (+)	w; esg-LexA/LexAop-yki[S3A]-GFP; PromE-GAL4,Tub-GAL80[TS]/UAS-Hnf4-RNAi
	Figure 2S
	A,B	Esg-LexA>yki (-) PromE>TSC1,2 (-)	w; esg-LexA/+; PromE-GAL4,Tub-GAL80[TS]/+
		Esg-LexA>yki (+) PromE>TSC1,2 (-)	w; esg-LexA/LexAop-yki[S3A]-GFP; PromE-GAL4,Tub-GAL80[TS]/+
		Esg-LexA>yki (+) PromE>TSC1,2 (+)	w; esg-LexA/LexAop-yki[S3A]-GFP; PromE-GAL4,Tub-GAL80[TS]/UAS-TSC1,2
	C	mFas>Luc	w; mFas-GAL4/UAS-Luciferase; +/+
		mFas>TSC1,2	w; mFas-GAL4/+; UAS-TSC1,2/+
	D	PromEgs>PRAS40	w/yw; PromE(800)-GAL4/+; UAS-PRAS40/+
	E	ctrl	w; +/+; +/+
	Figure 3S
	A	ctrl	w; esg-GAL4 UAS-GFP Tub-GAL80[TS]/+; +/+
		Yki	w; esg-GAL4 UAS-GFP Tub-GAL80[TS]/+; UAS-yki[S3A]/+
	B		w1118
	C	Esg>UAS-Luc RNAi	w; esg-GAL4 UAS-GFP Tub-GAL80[TS]/+; UAS-Luc RNAi/+
		Esg>UAS-Pvf1 RNAi	w; esg-GAL4 UAS-GFP Tub-GAL80[TS]/+; UAS-Pvf1 RNAi/+
		Esg>yki;UAS-Luc RNAi	w; esg-GAL4 UAS-GFP Tub-GAL80[TS]/+; UAS-Luc RNAi/UAS-yki[S3A]
		Esg>yki;UAS-Pvf1 RNAi	w; esg-GAL4 UAS-GFP Tub-GAL80[TS]/UAS-Pvf1 RNAi; UAS-yki[S3A]/+
	D	Esg>UAS-Luc RNAi	w; esg-GAL4 UAS-GFP Tub-GAL80[TS]/+; UAS-Luc RNAi/+
		Esg>yki;UAS-Luc RNAi	w; esg-GAL4 UAS-GFP Tub-GAL80[TS]/+; UAS-Luc RNAi/UAS-yki[S3A]
		Esg>yki;UAS-Pvf1 RNAi	w; esg-GAL4 UAS-GFP Tub-GAL80[TS]/UAS-Pvf1 RNAi; UAS-yki[S3A]/+
	E	Esg-LexA>yki (-) PromE>PvR-i (-)	w; esg-LexA/+; PromE-GAL4,Tub-GAL80[TS]/+
		Esg-LexA>yki (-) PromE>PvR-i (+)	w; esg-LexA/+; PromE-GAL4,Tub-GAL80[TS]/UAS-PvR-i
		Esg-LexA>yki (+) PromE>PvR-i (-)	w; esg-LexA/LexAop-yki[S3A]-GFP; PromE-GAL4,Tub-GAL80[TS]/+
		Esg-LexA>yki (+) PromE>PvR-i (+)	w; esg-LexA/LexAop-yki[S3A]-GFP; PromE-GAL4,Tub-GAL80[TS]/UAS-PvR-i
	F	Esg-LexA>yki (-) PromE>PvR-i (-)	w; esg-LexA/+; PromE-GAL4,Tub-GAL80[TS]/+
		Esg-LexA>yki (+) PromE>PvR-i (-)	w; esg-LexA/LexAop-yki[S3A]-GFP; PromE-GAL4,Tub-GAL80[TS]/+
		Esg-LexA>yki (+) PromE>PvR-i (+)	w; esg-LexA/LexAop-yki[S3A]-GFP; PromE-GAL4,Tub-GAL80[TS]/UAS-PvR-i
	Figure 4S
	A	PromEgs>TSC1,2	w/yw; PromE(800)-GAL4/+ ; UAS-TSC1,2/+
		PromEgs>Hnf4	w/yw; PromE(800)-GAL4/UAS-Hnf4; +/+
		PromEgs>mElo	w/yw; PromE(800)-GAL4/UAS-mElo; +/+
	A-E	Esg>ctrl	w; esg-GAL4 UAS-GFP Tub-GAL80[TS]/+; +/+
		Esg>LpR1-i	w; esg-GAL4 UAS-GFP Tub-GAL80[TS]/+; UAS-LpR1-i/+
		Esg>LpR2-i	w; esg-GAL4 UAS-GFP Tub-GAL80[TS]/+; UAS-LpR2-i/+
	F	Mhc>ctrl	w; Tub-Gal80-ts/+; Mhc-Gal4/+
		Mhc>LpR1-i	w; Tub-Gal80-ts/+; Mhc-Gal4/UAS-LpR1-i
	G	Lpp>LpR2-i	w; Tub-Gal80-ts/+;Lpp-gal4/+
		Lpp>LpR2-i	w; Tub-Gal80-ts/+;Lpp-gal4/UAS-LpR2-i
	H-J	PromEgs>LpR2-i	w/yw; PromE(800)-GAL4/+ ; UAS-LpR2-i/+
	Figure 5S
	A-D	Esg-LexA>ctrl	w; esg-LexA/+; PromE-GAL4,Tub-GAL80[TS]/+
		Esg-LexA>yki	w; esg-LexA/LexAop-yki[S3A]; PromE-GAL4,Tub-GAL80[TS]/+
	Figure 6S
	A-D	PromEgs>Hnf4-i; QF6>MtdTomato	w; PromE(800)-Gal4/+; QF6 QUAS-mtdTomato/UAS-Hnf4-RNAi
	E-G	PromEgs>ctrl	w; PromE(800)-Gal4/+; +/+
	H-J	S106>Hnf4-i	w; P{Switch1}106; UAS-Hnf4-RNAi
	K-M	S106>mElo-i	w; P{Switch1}106; UAS-mElo-RNAi
