## Supplementary Data 4 for "Lipid metabolism of hepatocyte-like cells supports intestinal tumor growth in *Drosophila*"

### Sheet: Sheet2
Group	classKey	Lipid Name
P-Choline	LPC	lysophosphatidylcholine
PAF	platelet-activating factor
PC	phosphatidylcholine
MePC	Methyl phosphatidylcholine
P-Ethanol Amine	LPE	lysophosphatidylethanolamine
LdMePE	lysodimethylphosphatidylethanolamine
PE	phosphatidylethanolamine
BisMePE	Bis-methyl phosphatidylethanolamine
dMePE	dimethylphosphatidylethanolamine
P-Serine	LPS	lysophosphatidylserine
PS	phosphatidylserine
BisMePS	Bis-methyl phosphatidy lserine
P-Glycerol	LPG	lysophosphatidylglycerol
PG	phosphatidylglycerol
BisMePG	Bis-methyl phosphatidylglycerol
P-Inositol	LPI	lysophosphatidylinositol
PI	phosphatidylinositol
PIP	phosphatidylinositol
PIP2	phosphatidylinositol
PIP3	phosphatidylinositol
P-Ethanol	LPEt	lysophosphatidylethanol
PEt	phosphatidylethanol
P-Acid	LPA	lysophosphatidic acid
BisMeLPA	Bis-methyl lysophosphatidic acid
PA	phosphatidic acid
BisMePA	Bis-methyl phosphatidic acid
cPA	cyclic phosphatidic acid
P-Methanol	LPMe	lysophosphatidylmethanol
PMe	phosphatidylmethanol
Sphingolipids	SM	sphingomyelin
LSM	lysosphingomyelin
phSM	sphingomyelin(phytosphingosine)
Neutral glycerolipid	MG	monoglyceride
DG	diglyceride
TG	triglyceride
Fatty Acid	FA	fatty acid
Cardiolipin	CL	Cardiolipin
Sphingoid base	So	Sphingosine
SoP	Sphingosine phosphate
Neutral Glycosphingolipids	SoG1	Glucosylsphingosine
CerG1	Simple Glc series
CerG2	Simple Glc series
CerG3	Simple Glc series
CerG2GNAc1	Simple Glc series
CerG3GNAc1	Simple Glc series
CerG3GNAc2	Simple Glc series
ST	Sulfatide
Glycosphingolipids	Cer	Ceramides
CerP	Ceramides phosphate
GM3	Gangliosides
GM2	Gangliosides
GM1	Gangliosides
GD1a	Gangliosides
GD1b	Gangliosides
GD2	Gangliosides
GD3	Gangliosides
GT1a	Gangliosides
GT1b	Gangliosides
GT1c	Gangliosides
GT2	Gangliosides
GT3	Gangliosides
GQ1c	Gangliosides
GQ1b	Gangliosides
Steroid	ChE	Cholesterol Ester
ZyE	zymosterol
StE	Stigmasterol ester
SiE	Sitosterol ester
AGlcSiE	AcylGlcSitosterol ester
D7ChE	Deuterated Cholesterol Ester
Coenzyme	Co	Coenzyme
Fatty esters	OAHFA	(O-acyl)-1-hydroxy fatty acid
WE	wax exters
AcCa	Acyl Carnitine
Glycoglycerolipid	MGMG	Monogalactosylmonoacylglycerol
MGDG	Monogalactosyldiacylglycerol
DGMG	Digalactosylmonoacylglycerol
DGDG	Digalactosyldiacylglycerol
SQMG	Sulfoquinovosylmonoacylglycerol
SQDG	Sulfoquinovosyldiacylglycerol
Neutral glycerolipid (deuterated)	D5DG	Deuterated diglyceride
D5TG	Deuterated triglyceride
