## Supplementary Data 5 for "Lipid metabolism of hepatocyte-like cells supports intestinal tumor growth in *Drosophila*"

### Sheet: Sheet1
Primer name	Sequence (5'-3')	Species
mElo-F	AGGGCCATGAACGCAAACAA	Drosophila Melanogaster
mElo-R	GGGTTAGGGCATAACTTCCAAAG	Drosophila Melanogaster
Hnf4-F	ACAACAACAGCATGTTCTCACC	Drosophila Melanogaster
Hnf4-R	TCGCCCGATCTCCACAAATG	Drosophila Melanogaster
Rpl32-F	AAGAAGCGCACCAAGCACTTCATC	Drosophila Melanogaster
Rpl32-R	TCTGTTGTCGATACCCTTGGGCTT	Drosophila Melanogaster
alphaTub84B-F	CACACCACCCTGGAGCATTC	Drosophila Melanogaster
alphaTub84B-R	CCAATCAGACGGTTCAGGTTG	Drosophila Melanogaster
CG30008-F	ATCCAGGTGGTTTCCTGCATA	Drosophila Melanogaster
CG30008-R	GCGGCACTTCCAAAAGATGT	Drosophila Melanogaster
CG16904-F	TCCATCTGTTATTCGTGCAGAAG	Drosophila Melanogaster
CG16904-R	CCTTTCCGTGGACTTTAGCTCA	Drosophila Melanogaster
FarO-F	TGGCCGTACAAAAACCCGAA	Drosophila Melanogaster
FarO-R	AGGGAAACACCTTTCATACGC	Drosophila Melanogaster
ACC-F	CGAGCGGGCCATTAGGTTT	Drosophila Melanogaster
ACC-R	GCCATCTTGATGTATTCGGCAT	Drosophila Melanogaster
Hacd1-F	GTTCGTGGAGATACTCAATGCTT	Drosophila Melanogaster
Hacd1-R	ATCATGCGGCTGAACACCTG	Drosophila Melanogaster
TER-F	AATTCACAAGACCCTGAAGCAG	Drosophila Melanogaster
TER-R	CCGTATCCTTTAGGCTTTTGCC	Drosophila Melanogaster
Cyp4g1-F	TGGAAGTAGTTCAGGAGACGC	Drosophila Melanogaster
Cyp4g1-R	GGTGCCCACTAAGGTGGTT	Drosophila Melanogaster
Cpr-F	GCAGCCTGACCGCATTTAC	Drosophila Melanogaster
Cpr-R	AGGAATGGGTTCTTGGCGTC	Drosophila Melanogaster
whd-F	TTGCCATCACCCATGAGGG	Drosophila Melanogaster
whd-R	CAATCGCTTTTTCCAGGAACG	Drosophila Melanogaster
scu-F	TTGCACCGGGTTTGTTCAAC	Drosophila Melanogaster
scu-R	GAACGGTATGGACTTGGCCA	Drosophila Melanogaster
yip2-F	GTCCTCCTCCACCGATGGTAT	Drosophila Melanogaster
yip2-R	CAAAGCCGGTTGATTCCAAGG	Drosophila Melanogaster
CG7461-F	CACACGATCCAAAGTACCAGG	Drosophila Melanogaster
CG7461-R	AGGACTCATTCTCACTTGCCTT	Drosophila Melanogaster
FASN2-F	ACATTGTGATCTCGGGACTTTC	Drosophila Melanogaster
FASN2-R	CGCTAAAGAACTTGTCGTCGAA	Drosophila Melanogaster
ELOVL1-F	GCTCCAGGTATTGCCAAGGT	Homo sapiens
ELOVL1-R	TGGTCACAGGTGTAGGTGGA	Homo sapiens
ELOVL2-F	AGCCGCTGCGGATCA	Homo sapiens
ELOVL2-R	CCAACATGAACCACCCTCTGA	Homo sapiens
ELOVL3-F	CACATGCCTAGGTTCGACGC	Homo sapiens
ELOVL3-R	AAAGGGCCTCATGTCCTTGG	Homo sapiens
ELOVL4-F	TCTCTCTGGGTCTCCGCTTT	Homo sapiens
ELOVL4-R	GAGACTGCATCAGAGGCCAA	Homo sapiens
ELOVL5-F	GGTGTCTCCTTCTACATCCGC	Homo sapiens
ELOVL5-R	CCTTTTAGCCCAAGGGGCG	Homo sapiens
ELOVL6-F	CCAGAAAAACTTGGGCAGGC	Homo sapiens
ELOVL6-R	GTAGGATCGGGATGCAGTGG	Homo sapiens
ELOVL7-F	AGTCGCCGCCCTCTCTC	Homo sapiens
ELOVL7-R	TGAAGGCCATTTTCCACAGGA	Homo sapiens
APOB	ACTGCTAAAGGCATGGCACT	Homo sapiens
APOB	TGCCGTGATCTCAAATGGCT	Homo sapiens
ACTB-F	TCACCGAGCGCGGCT	Homo sapiens
ACTB-R	TAATGTCACGCACGATTTCCC	Homo sapiens
Hnf4⍺-F	CATCCTCGATGAGCTGGTCC	Mus musculus
Hnf4⍺-R	AATCCTCCAGGCTCACTTGC	Mus musculus
Gapdh-F	ACAACTTTGGTATCGTGGAAGG	Mus musculus
Gapdh-R	GCCATCACGCCACAGTTTC	Mus musculus
Elovl7-F	GCTCTCCTAGGAACCCCAGA	Mus musculus
Elovl7-R	GCACTTCAGAACTGAGCCCT	Mus musculus
Acc1-F	GCCATGTGGAGAGCCAGTG	Mus musculus
Acc1-R	CATCCAAGCTCCAGGCTTCA	Mus musculus
Fasn-F	CCTGGCTGCCTACTACATCG	Mus musculus
Fasn-R	CCTGGCTGCCTACTACATCG	Mus musculus
